# A robust platform for BaEVRless-lentiviral synthesis and primary natural killer cell transduction

**DOI:** 10.1101/2024.04.03.587896

**Authors:** Yi-Jun Lan, Quoc Viet Nguyen, Tsu-Lan Chao, Kuo-Lun Yeh, Steven Lin

## Abstract

Lentiviral vectors are invaluable tools for genetic modification in human cells for research, biotechnological and clinical applications. However, certain cell types, such as primary human natural killer (NK) cells, present challenges in lentiviral transduction. Overcoming this limitation requires specific pseudotype modifications. BaEVRless-pseudotyped lentivirus (BaEVRless-LV) has shown promise in efficiently transducing human NK cells, B cells, and hematopoietic stem cells (HSCs). BaEVRless, a modified envelope protein derived from Baboon endogenous retrovirus, targets ASCT receptors in human cells. While effective for several immune cell types, BaEVRless-LV production in standard HEK293T cells is challenging. During lentiviral synthesis, BaEVRless protein induces hyper cell fusion, leading to rapid HEK293T cell death and reduced BaEVRless-LV titers. To solve this problem, we used CRISPR genome editing to knockout (KO) the *ASCT2* gene in HEK293T cells, thereby abolishing BaEVRless-induced cell fusion. Using the *ASCT2*-KO cells and an optimized viral production protocol, we efficiently packaged high titers of BaEVRless-LV encoding various transgenes, including *turbogfp*, chimeric antigen receptor (CAR), and a pooled CRISPR sgRNA library. Our robust BaEVRless-LV synthesis platform is readily adaptable for manufacturing cell therapeutics and enables advanced research techniques such as CRISPR genetic screens in primary NK cells.
