## Supplementary material for "A robust platform for BaEVRless-lentiviral synthesis and primary natural killer cell transduction": Table S1

### Sheet: 工作表1
Oligos for sgRNA template synthesis (5'-3')
Forward	TAATACGACTCACTATAG
Reverse	GCACCGACTCGGTGCCACTTTTTCAAG
Bottom	GCACCGACTCGGTGCCACTTTTTCAAGTTGATAACGGACTAGCCTTATTTTAACTTGCTATGCTGTTTCCAGCAT
sgRNA #	Top oligo for sgRNA template synthesis (5'-3')
1	TAATACGACTCACTATAGagcgccgaggcactcagtgGTTTTAGAGCTATGCTGGAAACAGCATAGCAAGTTAAA
2	TAATACGACTCACTATAGagaagagcaacgagaccaaGTTTTAGAGCTATGCTGGAAACAGCATAGCAAGTTAAA
3	TAATACGACTCACTATAGatcctcctcgagactccaagGTTTTAGAGCTATGCTGGAAACAGCATAGCAAGTTAA
4	TAATACGACTCACTATAGagactccaaggggctcgcagGTTTTAGAGCTATGCTGGAAACAGCATAGCAAGTTAA
Primers for genomic PCR
name	sequence(5'-3')	targeted region
ASCT2_Forward	gatcaagctgcacaccaccag	ASCT2 exon1
ASCT2_Reverse	gaacctagcctcctgcagacc	ASCT2 exon1
ASCT1_Forward	cctttctcgcacctgctcctgcg	ASCT1 exon1
ASCT1_Reverse	tgcggccctgctctttcgattgtg	ASCT1 exon1
