## Supplementary material for "A robust platform for BaEVRless-lentiviral synthesis and primary natural killer cell transduction": Table S2

### Sheet: Sheet1
Plasmid name	DNA fragment	Primer number	Sequence (5'-3')
pMD2.G_BaEVRless	BaEVRless	1	CGTCGACGAATGGGTTTTACAACCAAAATTATATTCTTG
		2	CTACTACATGGCGTGTATTATGTTCAATTTG
	pMD2.G vector	3	GTAAAACCCATTCGTCGACGAGTGTCAGAATTCCTCGAG
		4	CATAATACACGCCATGTAGTAGCTCAAATCCTGCACAACAG
pHR_turboGFP	turboGFP	5	CAGTGGATCGCCGCCACCATGCCCGCCATGAAGATCGA
		6	GGCCGCAAGTCAAGGATCTCAAACTTTGCGCTTTTTCTTAGGGCTCCCTCCTCCTCGAGCTCGAGATCTGGCGAAG
	pHR vector	7	CATGGTGGCGGCGATCCACTG
		8	GAGATCCTTGACTTGCGGCCGCAACTC
pHR_TBX21_P2A_eGFP	TBX21_P2A_eGFP	9	CAGTGGATCGCCGCCACCATGGGCATCGTGGAGCCG
		10	CAAGTCAAGGATCTCATCACTTGTACAGCTCATCCATGCC
	pHR vector	11	CATGGTGGCGGCGATCCACTG
		12	GCTGTACAAGTGATGAGATCCTTGACTTGCGG
pHR_turboGFP_P2A_EGFR CAR	turboGFP_P2A_EGFR CAR	13	CAGTGGATCGCCGCCACCATGCCCGCCATGAAGATCGAGTG
		14	GCCGCAAGTCAAGGATCTCATCGAGGAGGCAGAGCTTGC
	pHR vector	15	CATGGTGGCGGCGATCCACTG
		16	TGAGATCCTTGACTTGCGGCCGCAAC
