## Supplementary material for "A robust platform for BaEVRless-lentiviral synthesis and primary natural killer cell transduction": Table S3

### Sheet: donor
Table 2. Donor information of the cryopreserved primary NK cells
#	Age	Donor ID	Sex	Catalog #	Manufacturer	Lot number	Selection medthod	CD56 + (%)	CD16 + (%)	Viability (%)
1	44	donor 1	Female	2W-501	LONZA	22TL018242	Negative Selection	95	95	-
2	54	donor 2	Female	2W-501	LONZA	22TL045644	Negative Selection	98	98	-
3	26	donor 3	Female	PB56NC-1	HemaCare	21069235	Negative Selection	99	-	99.4
4	47	donor 4	Female	PB56NC-1	HemaCare	21069457	Negative Selection	99.3	-	98.36
5	37	donor 5	Male	2W-501	LONZA	22TL223054	Negative Selection	93	97	-
