## Supplementary material for "A robust platform for BaEVRless-lentiviral synthesis and primary natural killer cell transduction": Table S4

### Sheet: 工作表1
	Forward overhang	TCGTCGGCAGCGTCAGATGTGTATAAGAGACAG
	Revers overhang	GTCTCGTGGGCTCGGAGATGTGTATAAGAGACAG
		Blue: Forward overhang
		Green: Reverse overhang
		Red: offset
		black: primer target site
NO.	sample name	NGS-Lib-Fwd (diversity)(Primer sequences for amplifying sgRNA library and NGS.)
5F	sample1-6	5'-TCGTCGGCAGCGTCAGATGTGTATAAGAGACAGATCGATAGTTGCTTGCTTTATATATCTTGTGGAAAGGACGAAACACC
6F	sample1-7	5'-TCGTCGGCAGCGTCAGATGTGTATAAGAGACAGGATCGATCCAGTTAGGCTTTATATATCTTGTGGAAAGGACGAAACACC
7F	sample1-8	5'-TCGTCGGCAGCGTCAGATGTGTATAAGAGACAGCGATCGATTTGAGCCTGCTTTATATATCTTGTGGAAAGGACGAAACACC
8F	sample1-9	5'-TCGTCGGCAGCGTCAGATGTGTATAAGAGACAGACGATCGATACACGATCGCTTTATATATCTTGTGGAAAGGACGAAACACC
9F	sample1-10	5'-TCGTCGGCAGCGTCAGATGTGTATAAGAGACAGTACGATCGATGGTCCAGAGCTTTATATATCTTGTGGAAAGGACGAAACACC
NO.	sample name	NGS-Lib-KO-Rev (Barcode)(Primer sequences for amplifying sgRNA library and NGS.)
0F	sample1-1	5'-GTCTCGTGGGCTCGGAGATGTGTATAAGAGACAGTCCGACTCGGTGCCACTTTTTCAA
